# The chromatin factor ROW cooperates with BEAF-32 in regulating long-range inducible genes

**DOI:** 10.1101/2021.03.08.434270

**Authors:** Neta Herman, Sebastian Kadener, Sagiv Shifman

## Abstract

Insulator proteins located at the boundaries of topological associated domains (TAD) are involved in regulating chromatin loops. Yet, how chromatin loops contribute to transcription regulation is still not clear. Here we show that Relative-of-WOC (ROW) is essential for the long-range transcription regulation mediated by the Boundary Element-Associated Factor of 32kD (BEAF-32). We found that ROW physically interacts with heterochromatin proteins (HP1b and HP1c) and the insulator protein BEAF-32. The co-localization happens at TAD boundaries where ROW, through its AT-hooks motifs, binds AT-rich sequences flanked by BEAF-32 binding sites and motifs. Knockdown of *row* resulted in downregulation of genes that are long-range targets of BEAF-32 and bound indirectly by ROW (without binding motif). Analysis of high-throughput chromosome conformation capture (Hi-C) data revealed long-range interactions between promoters of housekeeping genes bound directly by ROW and promoters of developmental genes bound indirectly by ROW. Thus, our results show cooperation between BEAF-32 and the ROW complex, which includes HP1 proteins, to regulate the transcription of developmental and inducible genes by chromatin loops.
