## Supplementary material for "The chromatin factor ROW cooperates with BEAF-32 in regulating long-range inducible genes": Table S3

Term	Overlap	P-value	Adjusted P-value	Z-score	Combined Score	Genes
BEAF-32	3879/6874	0.0000000000000000000000000000000000000000000000000000000000000000000000000000000000000000000000000000000000000000000000000000000000000000000000000000000000000000000000000000000000000000000000000000000000000000000000000000000000000000000000000000000000000000000000000000000000000000000000000000000000000000000000000000000000049406564584124654417656879286822137236505980261432476442558568250067550727…	0.0000000000000000000000000000000000000000000000000000000000000000000000000000000000000000000000000000000000000000000000000000000000000000000000000000000000000000000000000000000000000000000000000000000000000000000000000000000000000000000000000000000000000000000000000000000000000000000000000000000000000000000000000000000000197626258336498617670627517147288548946023921045729905770234273000270202908…	-1.68619996	1255.27482	ATPsynbeta;Rrp6;ksh;Rrp4;CG11802;Rrp1;CG11807;Vps36;CG11808;Vps39;pico;CG14074;Mtap;SCOT;tej;CG4957;CG3625;CG14079;l(2)09851;Galt;GalNAc-T1;Wdr82;Vps20;Rrp45;Rrp47;Vps24;Vps26;Rrp40;CG15390;Rrp42;CG18428;CG3638;CG32756;CG3634;SF2;CG4968;SF1;PAPLA1;kuk;CG3609;Dhap-at;Nufip;H;Mtch;Vps11;Abi;Vps15;MSBP;kuz;cer;Hsc70-4;Hsc70-5;isopeptidase-T-3;Sh3beta;CG4936;CG17129;Hsc70-3;CG4935;Acf;CG11811;g;cdc14…
Cp190	3826/7471	0.0000000000000000000000000000000000000000000000000000000000000000000000000000000000000000000000000000000000000000000000000000000000000000000000000000000000000000000000000000000000000000000000000000000000000000000000000000000000000000000000000000000000000000000000000000000000000000000000000000000000000000000000000000000000049406564584124654417656879286822137236505980261432476442558568250067550727…	0.0000000000000000000000000000000000000000000000000000000000000000000000000000000000000000000000000000000000000000000000000000000000000000000000000000000000000000000000000000000000000000000000000000000000000000000000000000000000000000000000000000000000000000000000000000000000000000000000000000000000000000000000000000000000197626258336498617670627517147288548946023921045729905770234273000270202908…	-1.630788732	1214.024481	ATPsynbeta;Rrp6;ksh;CG11802;Rrp1;CG11807;Vps36;CG11808;Vps39;pico;CG14074;Mtap;SCOT;tej;CG4957;CG3625;CG14079;l(2)09851;Galt;GalNAc-T1;Wdr82;Vps20;Rrp45;Rrp47;Vps24;Vps26;Rrp40;CG15390;Rrp42;CG18428;CG3638;CG3634;CanB2;SF2;CG4968;SF1;Hs3st-A;PAPLA1;kuk;CG3609;Nufip;H;Mtch;Vps11;Abi;Vps15;MSBP;kuz;cer;Hsc70-4;Hsc70-5;isopeptidase-T-3;Sh3beta;CG4936;CG17129;Hsc70-3;CG4935;Acf;CG11811;g;cdc14;Acn;p;…
trx	3852/6855	0.0000000000000000000000000000000000000000000000000000000000000000000000000000000000000000000000000000000000000000000000000000000000000000000000000000000000000000000000000000000000000000000000000000000000000000000000000000000000000000000000000000000000000000000000000000000000000000000000000000000000000000000000000000000000049406564584124654417656879286822137236505980261432476442558568250067550727…	0.0000000000000000000000000000000000000000000000000000000000000000000000000000000000000000000000000000000000000000000000000000000000000000000000000000000000000000000000000000000000000000000000000000000000000000000000000000000000000000000000000000000000000000000000000000000000000000000000000000000000000000000000000000000000197626258336498617670627517147288548946023921045729905770234273000270202908…	-1.628801009	1212.54474	ATPsynbeta;Rrp6;ksh;Rrp4;CG11802;Rrp1;CG11807;ksr;Vps36;CG11808;Vps39;pico;CG14074;Mtap;SCOT;tej;CG4957;CG14079;l(2)09851;Mkp3;GalNAc-T1;Wdr82;Vps20;Rrp45;Rrp47;Vps24;Vps26;cdm;Rrp40;CG15390;Rrp42;CG18428;CG3638;CG32756;CG3634;CanB2;SF2;CG4968;SF1;PAPLA1;kuk;CG3609;Nufip;H;Mtch;Vps11;Abi;MSBP;kuz;cer;Hsc70-4;Hsc70-5;isopeptidase-T-3;Sh3beta;CG4936;CG17129;Hsc70-3;CG4935;Acf;CG11811;g;cdc14;Acn;p;…
Chro	3992/7519	0.0000000000000000000000000000000000000000000000000000000000000000000000000000000000000000000000000000000000000000000000000000000000000000000000000000000000000000000000000000000000000000000000000000000000000000000000000000000000000000000000000000000000000000000000000000000000000000000000000000000000000000000000000000000000049406564584124654417656879286822137236505980261432476442558568250067550727…	0.0000000000000000000000000000000000000000000000000000000000000000000000000000000000000000000000000000000000000000000000000000000000000000000000000000000000000000000000000000000000000000000000000000000000000000000000000000000000000000000000000000000000000000000000000000000000000000000000000000000000000000000000000000000000197626258336498617670627517147288548946023921045729905770234273000270202908…	-1.579478775	1175.827293	Rrp6;ksh;Rrp4;CG11802;Rrp1;CG11807;ksr;Vps36;CG11808;Vps39;pico;CG14074;Mtap;SCOT;tej;CG4957;CG3625;CG14079;l(2)09851;Galt;GalNAc-T1;Wdr82;Vps20;Rrp45;Rrp47;Vps24;Vps26;cdm;Rrp40;CG15390;Rrp42;CG18428;CG3638;CG32756;CG3634;CanB2;SF2;CG4968;SF1;PAPLA1;kuk;CG3609;Dhap-at;Nufip;H;Mtch;Vps11;Abi;Vps15;MSBP;kuz;cer;Hsc70-4;Hsc70-5;isopeptidase-T-3;Sh3beta;CG4936;CG17129;Hsc70-3;CG4935;Acf;CG11811;g;cd…
dl	3733/7257	0.0000000000000000000000000000000000000000000000000000000000000000000000000000000000000000000000000000000000000000000000000000000000000000000000000000000000000000000000000000000000000000000000000000000000000000000000000000000000000000000000000000000000000000000000000000000000000000000000000000000000000000000000000000000000049406564584124654417656879286822137236505980261432476442558568250067550727…	0.0000000000000000000000000000000000000000000000000000000000000000000000000000000000000000000000000000000000000000000000000000000000000000000000000000000000000000000000000000000000000000000000000000000000000000000000000000000000000000000000000000000000000000000000000000000000000000000000000000000000000000000000000000000000197626258336498617670627517147288548946023921045729905770234273000270202908…	-1.557450437	1159.428516	ATPsynbeta;Rrp6;ksh;Rrp4;Rrp1;CG11807;ksr;Vps36;CG11808;Vps39;CG14073;pico;CG14074;Mtap;SCOT;tej;CG4957;CG3625;l(2)09851;Galt;Mkp3;Wdr82;Vps20;Rrp45;Rrp47;Vps24;Vps26;cdm;Rrp40;CG15390;Rrp42;CG18428;CG3638;CG32756;CG3634;SF2;CG4968;SF1;Hs3st-A;PAPLA1;kuk;CG3609;Dhap-at;Nufip;H;Mtch;Vps11;Abi;Vps15;MSBP;kuz;cer;Hsc70-4;Hsc70-5;isopeptidase-T-3;Sh3beta;CG4936;CG17129;Hsc70-3;Acf;g;cdc14;Acn;p;CG494…
Myb	3225/5772	0.0000000000000000000000000000000000000000000000000000000000000000000000000000000000000000000000000000000000000000000000000000000000000000000000000000000000000000000000000000000000000000000000000000000000000000000000000000000000000000000000000000000000000000000000000000000000000000000000000000000000000000000000000000000000049406564584124654417656879286822137236505980261432476442558568250067550727…	0.0000000000000000000000000000000000000000000000000000000000000000000000000000000000000000000000000000000000000000000000000000000000000000000000000000000000000000000000000000000000000000000000000000000000000000000000000000000000000000000000000000000000000000000000000000000000000000000000000000000000000000000000000000000000197626258336498617670627517147288548946023921045729905770234273000270202908…	-1.495723299	1113.47636	ATPsynbeta;Rrp6;ksh;Rrp4;CG11802;Rrp1;ksr;CG11808;Vps39;pico;CG14074;Mtap;SCOT;tej;CG4957;CG3625;CG14079;l(2)09851;Galt;Wdr82;Vps20;Rrp45;Rrp47;cdm;Rrp40;CG15390;Rrp42;CG18428;CG3638;CG3634;CanB2;SF2;SF1;kuk;CG3609;Nufip;H;Abi;Vps15;MSBP;kuz;cer;Hsc70-4;Hsc70-5;isopeptidase-T-3;Sh3beta;CG4936;CG17129;Hsc70-3;CG4935;Acf;g;cdc14;Acn;p;CG4942;AGO3;Rap1;fliI;AGO2;CG32736;Rel;Mks1;z;CG4949;gfzf;CG3012…
mip120	2885/5120	0.0000000000000000000000000000000000000000000000000000000000000000000000000000000000000000000000000000000000000000000000000000000000000000000000000000000000000000000000000000000000000000000000000000000000000000000000000000000000000000000000000000000000000000000000000000000000000000000000000000000000000000000000000000000000049406564584124654417656879286822137236505980261432476442558568250067550727…	0.0000000000000000000000000000000000000000000000000000000000000000000000000000000000000000000000000000000000000000000000000000000000000000000000000000000000000000000000000000000000000000000000000000000000000000000000000000000000000000000000000000000000000000000000000000000000000000000000000000000000000000000000000000000000197626258336498617670627517147288548946023921045729905770234273000270202908…	-1.485190687	1105.635462	l(3)02640;ATPsynbeta;hng1;ksh;Rrp4;Gr97a;Rrp1;bocks;CG10958;Yippee;CG42542;CG11808;Vps39;CG5800;pico;ATPsynC;gkt;CG14074;Kap-alpha3;ATPsynE;mRpL3;ATPsynG;Myb;Ctr1A;mRpL2;tej;CG5808;CG31898;RpII215;CG4957;Plc21C;p38b;mRpL9;ATPsynB;CG3625;CG14079;p38a;l(2)09851;Rme-8;RpL38;Wdr82;Vps20;RpL35;Rev1;Rrp45;CG10949;glo;CG42553;CG8097;cdm;glu;sesB;Rrp40;Nsun5;Rrp42;CG3638;RpL32;zf30C;CG17574;CG3634;CanB2;…
D	3057/5560	0.0000000000000000000000000000000000000000000000000000000000000000000000000000000000000000000000000000000000000000000000000000000000000000000000000000000000000000000000000000000000000000000000000000000000000000000000000000000000000000000000000000000000000000000000000000000000000000000000000000000000000000000000000000000000049406564584124654417656879286822137236505980261432476442558568250067550727…	0.0000000000000000000000000000000000000000000000000000000000000000000000000000000000000000000000000000000000000000000000000000000000000000000000000000000000000000000000000000000000000000000000000000000000000000000000000000000000000000000000000000000000000000000000000000000000000000000000000000000000000000000000000000000000197626258336498617670627517147288548946023921045729905770234273000270202908…	-1.421677198	1058.353475	l(3)02640;ATPsynbeta;hng1;ksh;hng3;Gr97a;Rrp1;bocks;CG10958;Yippee;CG42542;Vps36;l(3)72Dn;Vps39;CG5800;pico;ATPsynC;gkt;CG14074;Kap-alpha3;Mtap;SCOT;ATPsynE;mRpL3;mRpL4;Myb;Ctr1A;mRpL2;tej;CG5808;RpII215;iPLA2-VIA;Plc21C;ATPsynB;CG3625;l(2)09851;Rme-8;Galt;RpL39;RpL38;Mkp3;Wdr82;Vps20;RpL35;Rev1;Rrp45;CG10949;Rrp47;Vps24;glo;CG42553;CG8097;Vps26;glu;sesB;Rrp40;CG15390;Nsun5;Rrp42;CG3638;RpL32;zf3…
phol	2491/3842	0.0000000000000000000000000000000000000000000000000000000000000000000000000000000000000000000000000000000000000000000000000000000000000000000000000000000000000000000000000000000000000000000000000000000000000000000000000000000000000000000000000000000000000000000000000000000000000000000000000000000000000000000000000000000000049406564584124654417656879286822137236505980261432476442558568250067550727…	0.0000000000000000000000000000000000000000000000000000000000000000000000000000000000000000000000000000000000000000000000000000000000000000000000000000000000000000000000000000000000000000000000000000000000000000000000000000000000000000000000000000000000000000000000000000000000000000000000000000000000000000000000000000000000197626258336498617670627517147288548946023921045729905770234273000270202908…	-1.368572314	1018.820072	l(3)02640;ATPsynbeta;hng1;Rrp6;ksh;Rrp1;bocks;Yippee;CG42542;Vps36;Vps39;pico;ATPsynC;gkt;CG14074;Kap-alpha3;Mtap;SCOT;ATPsynE;mRpL3;ATPsynG;mRpL4;Myb;Ctr1A;mRpL2;tej;CG5808;RpII215;iPLA2-VIA;RpL40;Plc21C;p38b;ATPsynB;CG3625;p38a;l(2)09851;RpL39;RpL38;Mkp3;RpL35;CG42557;Rev1;Rrp45;CG10949;Rrp47;CG42558;Vps24;glo;CG42553;sesB;Rrp40;CG15390;Rrp42;CG3638;RpL32;zf30C;CG17574;CG5815;CG3634;SF2;SF1;PAP…
Ubx	1687/2363	0.0000000000000000000000000000000000000000000000000000000000000000000000000000000000000000000000000000000000000000000000000000000000000000000000000000000000000000000000000000000000000000000000000000000000000000000000000000000000000000000000000000000000000000000000000000000000000000000000000000000000000000000000000000000000049406564584124654417656879286822137236505980261432476442558568250067550727…	0.0000000000000000000000000000000000000000000000000000000000000000000000000000000000000000000000000000000000000000000000000000000000000000000000000000000000000000000000000000000000000000000000000000000000000000000000000000000000000000000000000000000000000000000000000000000000000000000000000000000000000000000000000000000000197626258336498617670627517147288548946023921045729905770234273000270202908…	-1.28563674	957.0795074	ATPsynbeta;Rrp1;bocks;Yippee;CG42542;l(3)72Dn;Vps39;CG14074;Kap-alpha3;SCOT;ATPsynE;mRpL3;Myb;Ctr1A;CG5808;iPLA2-VIA;Plc21C;Rme-8;RpL38;Rev1;Vps24;glo;CG42553;CG8097;Vps26;Rrp40;CG15390;Nsun5;RpL32;CG17574;CG3634;SF2;SF1;CG10973;kuk;schlank;CG3609;Nufip;H;Mtch;CG10979;CG8067;Nnp-1;MSBP;kuz;cer;Hsc70-4;Hsc70-5;isopeptidase-T-3;CG1427;CG4936;Usp12-46;CG8079;Mms19;Acn;p;CG4942;Cdk12;fliI;CG32736;Rel…
Med	2902/5130	0.0000000000000000000000000000000000000000000000000000000000000000000000000000000000000000000000000000000000000000000000000000000000000000000000000000000000000000000000000000000000000000000000000000000000000000000000000000000000000000000000000000000000000000000000000000000000000000000000000000000000000000000000000000000000049406564584124654417656879286822137236505980261432476442558568250067550727…	0.0000000000000000000000000000000000000000000000000000000000000000000000000000000000000000000000000000000000000000000000000000000000000000000000000000000000000000000000000000000000000000000000000000000000000000000000000000000000000000000000000000000000000000000000000000000000000000000000000000000000000000000000000000000000197626258336498617670627517147288548946023921045729905770234273000270202908…	-1.261139926	938.8430969	l(3)02640;ATPsynbeta;hng1;Rrp6;ksh;hng3;Rrp4;Rrp1;bocks;CG10958;ksr;Yippee;CG42542;Vps36;l(3)72Dn;Vps39;CG5800;pico;ATPsynC;gkt;CG14074;Kap-alpha3;Mtap;SCOT;ATPsynE;mRpL3;mRpL4;Myb;Ctr1A;mRpL2;CG5808;RpII215;iPLA2-VIA;RpL40;CG4957;Plc21C;CG3625;Rme-8;Galt;RpL39;RpL38;Mkp3;RpL35;Rev1;Rrp45;CG10949;Rrp47;Vps24;glo;CG42553;CG8097;Vps26;glu;sesB;Rrp40;CG15390;Nsun5;Rrp42;CG18428;CG3638;RpL32;zf30C;CG…
CTCF	3010/5985	0.0000000000000000000000000000000000000000000000000000000000000000000000000000000000000000000000000000000000000000000000000000000000000000000000000000000000000000000000000000000000000000000000000000000000000000000000000000000000000000000000000000000000000000000000000000000000000000000000000000000000000000000000000000000000049406564584124654417656879286822137236505980261432476442558568250067550727…	0.0000000000000000000000000000000000000000000000000000000000000000000000000000000000000000000000000000000000000000000000000000000000000000000000000000000000000000000000000000000000000000000000000000000000000000000000000000000000000000000000000000000000000000000000000000000000000000000000000000000000000000000000000000000000197626258336498617670627517147288548946023921045729905770234273000270202908…	-1.146048524	853.1644459	l(3)02640;ATPsynbeta;hng1;Rrp6;ksh;Rrp4;CG11802;Gr97a;bocks;CG11807;CG10958;Yippee;CG42542;Vps36;l(3)72Dn;Vps39;pico;ATPsynC;gkt;CG14074;Kap-alpha3;Mtap;ATPsynE;mRpL3;ATPsynG;mRpL4;Myb;Ctr1A;mRpL2;tej;CG5808;CG5805;RpII215;iPLA2-VIA;RpL40;Plc21C;p38b;mRpL9;ATPsynB;CG3625;CG14079;p38a;l(2)09851;Rme-8;RpL38;GalNAc-T1;Vps20;RpL35;Rev1;Rrp45;CG10949;Rrp47;Vps24;glo;CG42553;CG8097;Vps26;Ppox;glu;sesB;…
pho	1891/3071	0.0000000000000000000000000000000000000000000000000000000000000000000000000000000000000000000000000000000000000000000000000000000000000000000000000000000000000000000000000000000000000000000000000000000000000000000000000000000000000000000000000000000000000000000000000000000000000000000000000000000000000000000000000000000000049406564584124654417656879286822137236505980261432476442558568250067550727…	0.0000000000000000000000000000000000000000000000000000000000000000000000000000000000000000000000000000000000000000000000000000000000000000000000000000000000000000000000000000000000000000000000000000000000000000000000000000000000000000000000000000000000000000000000000000000000000000000000000000000000000000000000000000000000197626258336498617670627517147288548946023921045729905770234273000270202908…	-1.117198275	831.6871641	l(3)02640;ATPsynbeta;hng1;ksh;Rrp1;bocks;Yippee;CG42542;Vps36;Vps39;pico;ATPsynC;gkt;CG14074;Kap-alpha3;ATPsynE;mRpL3;ATPsynG;mRpL2;CG5808;RpII215;iPLA2-VIA;Plc21C;p38b;CG3625;RpL39;RpL38;RpL35;CG10949;Rrp47;glo;CG42553;CG8097;sesB;Rrp40;Rrp42;CG3638;RpL32;zf30C;CG17574;CG5815;CG3634;SF2;SF1;kuk;schlank;Nufip;H;Mtch;CG9399;CG10979;Nnp-1;CG9393;kuz;cer;Hsc70-4;Hsc70-5;isopeptidase-T-3;Sh3beta;CG14…
TfIIB	1732/2744	0.0000000000000000000000000000000000000000000000000000000000000000000000000000000000000000000000000000000000000000000000000000000000000000000000000000000000000000000000000000000000000000000000000000000000000000000000000000000000000000000000000000000000000000000000000000000000000000000000000000000000000000000000000000000000049406564584124654417656879286822137236505980261432476442558568250067550727…	0.0000000000000000000000000000000000000000000000000000000000000000000000000000000000000000000000000000000000000000000000000000000000000000000000000000000000000000000000000000000000000000000000000000000000000000000000000000000000000000000000000000000000000000000000000000000000000000000000000000000000000000000000000000000000197626258336498617670627517147288548946023921045729905770234273000270202908…	-1.096490482	816.2714532	l(3)02640;ATPsynbeta;hng1;Rrp4;Rrp1;bocks;Yippee;CG42542;Vps36;l(3)72Dn;Vps39;ATPsynC;gkt;CG14074;Kap-alpha3;SCOT;mRpL3;mRpL4;Myb;CG5808;iPLA2-VIA;RpL40;ATPsynB;l(2)09851;RpL38;Mkp3;RpL35;CG10949;glo;CG42553;CG8097;Nsun5;Rrp42;RpL32;CG17574;CG5815;CG3634;SF2;SF1;CG10973;kuk;schlank;Nufip;H;Mtch;Nnp-1;MSBP;kuz;Hsc70-4;Hsc70-5;Sh3beta;CG1427;CG4936;Acf;cdc14;CG8079;Mms19;Acn;CG17593;p;Adi1;Cdk12;Ra…
CBP	991/1348	0.0000000000000000000000000000000000000000000000000000000000000000000000000000000000000000000000000000000000000000000000000000000000000000000000000000000000000000000000000000000000000000000000000000000000000000000000000000000000000000000000000000000000000000000000000000000000000000000000000000000000000000000000000000000000049406564584124654417656879286822137236505980261432476442558568250067550727…	0.0000000000000000000000000000000000000000000000000000000000000000000000000000000000000000000000000000000000000000000000000000000000000000000000000000000000000000000000000000000000000000000000000000000000000000000000000000000000000000000000000000000000000000000000000000000000000000000000000000000000000000000000000000000000197626258336498617670627517147288548946023921045729905770234273000270202908…	-1.024122364	762.3977263	CG10958;CG42542;Cf2;CG11808;Vps39;CG14074;Kap-alpha3;mRpL4;Ctr1A;mRpL2;iPLA2-VIA;vir;Plc21C;mRpL9;Gmd;Patr-1;Rme-8;Hs6st;Rtnl2;glo;CG42553;Vps26;CG18661;B4;sesB;CG15390;Fdx2;RpL32;CG4729;CG6903;Topors;zf30C;CG17574;CG5815;CG3634;SF1;kuk;schlank;Rpn5;CG3609;ABCB7;Nufip;D19B;Abi;CG10979;Nnp-1;EndoG;Rpn8;Glg1;Fibp;kuz;cer;COX8;Hsc70-5;isopeptidase-T-3;CG9149;CG1427;CG31635;Atg10;Atg13;Atg12;MCTS1;Sa…
sens	3115/6675	0.0000000000000000000000000000000000000000000000000000000000000000000000000000000000000000000000000000000000000000000000000000000000000000000000000000000000000000000000000000000000000000000000000000000000000000000000000000000000000000000000000000000000000000000000000000000000000000000000000000000000000000000000000000000000049406564584124654417656879286822137236505980261432476442558568250067550727…	0.0000000000000000000000000000000000000000000000000000000000000000000000000000000000000000000000000000000000000000000000000000000000000000000000000000000000000000000000000000000000000000000000000000000000000000000000000000000000000000000000000000000000000000000000000000000000000000000000000000000000000000000000000000000000197626258336498617670627517147288548946023921045729905770234273000270202908…	-1.010843224	752.5122026	Rrp6;ksh;Rrp4;Rrp1;Vps36;CG11808;Vps39;pico;CG14074;Mtap;tej;CG3625;CG14079;l(2)09851;Galt;Mkp3;Wdr82;Vps20;Rrp47;Vps24;Vps26;cdm;Rrp40;CG15390;Rrp42;CG3638;CG32756;CG3634;SF2;CG4968;SF1;kuk;CG3609;Nufip;Mtch;Abi;Vps15;kuz;cer;Hsc70-4;Hsc70-5;isopeptidase-T-3;Sh3beta;CG4936;CG17129;Hsc70-3;CG4935;Acf;CG11811;g;Acn;p;CG4942;Rap1;fliI;CG32736;Rel;Mks1;z;CG4949;gfzf;CG32732;Ada;CG32783;Adh;Pgam5;Ipk…
twi	2195/4561	0.0000000000000000000000000000000000000000000000000000000000000000000000000000000000000000000000000000000000000000000000000000000000000000000000000000000000000000000000000000000000000000000000000000000000000000000000000000000000000000000000000000000000000000000000000000000000000000000000000000000000000000000000000000000000049406564584124654417656879286822137236505980261432476442558568250067550727…	0.0000000000000000000000000000000000000000000000000000000000000000000000000000000000000000000000000000000000000000000000000000000000000000000000000000000000000000000000000000000000000000000000000000000000000000000000000000000000000000000000000000000000000000000000000000000000000000000000000000000000000000000000000000000000197626258336498617670627517147288548946023921045729905770234273000270202908…	-0.879861628	655.0042539	l(3)02640;ATPsynbeta;Rrp6;ksh;hng3;Rrp4;Gr97a;bocks;CG11807;Yippee;CG42542;Vps36;pico;ATPsynC;gkt;Kap-alpha3;Mtap;SCOT;ATPsynE;mRpL3;mRpL4;Ctr1A;mRpL2;RpII215;Plc21C;p38a;Galt;CG10949;Rrp47;Vps24;glo;CG42553;CG8097;sesB;Rrp40;Nsun5;Rrp42;CG3638;RpL32;CG17574;CG5815;CanB2;SF2;SF1;Hs3st-A;kuk;schlank;Dhap-at;Nufip;CG9399;Vps11;CG10979;CG8067;Nnp-1;CG9393;kuz;Hsc70-4;Hsc70-5;isopeptidase-T-3;Sh3beta…
Trl	2658/5825	0.0000000000000000000000000000000000000000000000000000000000000000000000000000000000000000000000000000000000000000000000000000000000000000000000000000000000000000000000000000000000000000000000000000000000000000000000000000000000000000000000000000000000000000000000000000000000000000000000000000000000000000000000000000000000049406564584124654417656879286822137236505980261432476442558568250067550727…	0.0000000000000000000000000000000000000000000000000000000000000000000000000000000000000000000000000000000000000000000000000000000000000000000000000000000000000000000000000000000000000000000000000000000000000000000000000000000000000000000000000000000000000000000000000000000000000000000000000000000000000000000000000000000000197626258336498617670627517147288548946023921045729905770234273000270202908…	-0.825194425	614.3077968	l(3)02640;Rrp6;ksh;hng3;Rrp4;CG11802;Rrp1;bocks;Mal-B2;Yippee;CG42542;Vps36;l(3)72Dn;CG11808;Vps39;pico;ATPsynC;gkt;CG14074;Kap-alpha3;Mtap;SCOT;ATPsynE;Myb;Ctr1A;mRpL2;tej;CG5808;CG5805;RpII215;iPLA2-VIA;RpL40;Plc21C;p38b;CG3625;p38a;Galt;RpL38;Mkp3;RpL35;Rev1;CG10949;Rrp47;Vps24;glo;CG8097;Vps26;cdm;glu;sesB;Rrp40;CG15390;Nsun5;Rrp42;CG3638;CG32756;RpL32;zf30C;CG17574;CG5815;CG3634;CanB2;SF2;Hs…
insv	1380/2352	0.0000000000000000000000000000000000000000000000000000000000000000000000000000000000000000000000000000000000000000000000000000000000000000000000000000000000000000000000000000000000000000000000000000000000000000000000000000000000000000000000000000000000000000000000000000000000000000000000000000000000000000000000000000000000049406564584124654417656879286822137236505980261432476442558568250067550727…	0.0000000000000000000000000000000000000000000000000000000000000000000000000000000000000000000000000000000000000000000000000000000000000000000000000000000000000000000000000000000000000000000000000000000000000000000000000000000000000000000000000000000000000000000000000000000000000000000000000000000000000000000000000000000000197626258336498617670627517147288548946023921045729905770234273000270202908…	-0.785345936	584.6429852	l(3)02640;ksh;hng3;Tes;CG42308;Gr97a;CG11807;egl;l(3)72Dn;vib;CG5800;pico;gkt;CG14074;Kap-alpha3;mRpL3;Kua;CG15160;mRpL2;tej;CG5805;vir;Plc21C;p38b;CG15168;p38a;Rme-8;Atpalpha;Hs6st;Rtnl1;Rtnl2;Vps24;HP5;CG42553;CG9186;Vps26;CG18661;CG2543;Tep3;sesB;CG15390;CG2540;CG4729;CG6903;zf30C;CG17574;CG3634;kuk;CG9391;Rpn7;schlank;Rpn5;CG3609;Rpn1;D19B;Abi;D19A;CG10979;EndoG;Xpd;Vps15;Glg1;Rpn9;Fibp;Atg17…
h	1527/3079	9.88E-255	3.72E-254	-0.726108769	424.6781385	CG31650;l(3)02640;hng1;CG9171;ksh;CG9170;Rrp4;PGAP3;bocks;Yippee;CG42542;Vps36;CG9175;vib;Cf2;Vps39;pico;egr;ATPsynC;CG14074;Kap-alpha3;mRpL3;CG15160;Myb;Ctr1A;mRpL2;tej;CG5808;RpII215;vir;Gmd;Patr-1;Rme-8;ras;Atpalpha;Wdr82;Hs6st;Rtnl1;Rev1;glo;HP5;CG8097;Vps26;scny;CG18661;Sry-alpha;glu;CG2543;B4;sesB;Nsun5;Rrp42;CG6907;CG3638;RpL32;CG6903;zf30C;CG5815;CG3634;SF2;Hsepi;Rpn6;kuk;schlank;ABCB7;Rp…
cad	2348/5670	1.42E-273	5.61E-273	-0.638003788	400.8295362	ATPsynbeta;ksh;hng3;Rrp4;CG11802;bocks;CG10958;Yippee;CG42542;CG14073;pico;ATPsynC;gkt;CG14074;Kap-alpha3;Mtap;mRpL3;mRpL4;mRpL2;tej;CG5805;Plc21C;ATPsynB;CG14079;p38a;l(2)09851;Rme-8;Mkp3;CG42557;CG42558;Vps24;glo;CG8097;cdm;Ppox;sesB;Rrp40;CG15390;CG3638;RpL32;CG17574;CG3634;kuk;CG9391;CG3609;Dhap-at;Mtch;CG9399;Abi;CG8067;kuz;Hsc70-4;Hsc70-5;isopeptidase-T-3;Sh3beta;CG1427;CG17129;Hsc70-3;CG49…
disco	877/1533	9.30E-188	3.34E-187	-0.836266575	360.1431066	CG31650;l(3)02640;CG9171;bocks;Cf2;Vps39;pico;Kap-alpha3;vih;Ctr1A;iPLA2-VIA;Plc21C;CG32982;Patr-1;ras;Atpalpha;Hs6st;RpL35;Rtnl1;Rev1;glo;HP5;CG42553;Vps26;B4;CG15390;CG30338;Fdx2;RpL32;CG6903;Topors;SF2;Rpn6;kuk;CG3609;CG9399;CG10979;CG9154;Rpn9;Fibp;Atg17;cer;COX8;Hsc70-5;isopeptidase-T-3;Efa6;Sh3beta;Atg10;Sox14;CG17129;Hsc70-3;CG1667;Usp12-46;g;D1;Rip11;RpL10Ab;Bx;AGO2;z;Ppt1;CG1434;goe;CG16…
Dsp1	857/1507	9.78E-181	3.36E-180	-0.681138273	282.3230658	CG31650;l(3)02640;CG9171;ksh;CG42307;bocks;CG10958;egl;Yippee;CG42542;Cf2;Vps39;pico;egr;ATPsynC;gkt;ATPsynE;mRpL3;ATPsynG;mRpL2;Mkp3;ras;Atpalpha;Rtnl1;mxt;CG10949;scny;B4;sesB;CG3638;CG4729;CG6903;Topors;zf30C;CG5815;kuk;schlank;H;CG9399;Rpn8;Atg17;CG1662;kuz;Hsc70-4;EndoA;Sh3beta;CG1427;CG31635;Sox14;CG2519;Sap130;Mef2;Acf;Usp12-46;g;cdc14;Nprl3;Mms19;Rip11;Rap1;AGO2;Prx5;Pak;goe;CG17598;Pax;r…
da	1346/2924	4.74E-180	1.56E-179	-0.624004967	257.6578316	l(3)02640;CG9171;ksh;hng3;Rrp4;PGAP3;Gr97a;bocks;egl;CG42542;Vps36;pico;egr;gkt;Mtap;SCOT;ATPsynE;vih;mRpL4;CG15160;Ctr1A;mRpL2;RpII215;CG3625;CG32982;Gmd;GCC88;Galt;Mkp3;ras;Hs6st;Rtnl1;Vps24;CG8097;scny;CG2543;B4;sesB;CG15390;CG2540;CG3638;CG30338;CG4729;CG17574;SF2;Hsepi;Hs3st-A;kuk;schlank;ABCB7;Dhap-at;Mtch;CG9399;CG10979;scra;Rpn8;Rpn9;Atg17;kuz;Hsc70-4;isopeptidase-T-3;Efa6;Sh3beta;CG1427;…
mip130	1297/2856	7.17E-166	2.18E-165	-0.595163332	226.3163636	l(3)02640;ksh;Gr97a;egl;CG42542;CG9175;vib;CG11808;gkt;CG14074;ATPsynE;vih;Myb;tej;CG31898;CG4957;Plc21C;mRpL9;CG3625;CG14079;l(2)09851;Parg;Rme-8;CG10949;Rtnl2;CG42553;HP4;CG8097;cdm;glu;CG2543;B4;BI-1;Fdx1;Nsun5;Rrp42;CG6907;CG30338;CG6903;zf30C;CG17574;CanB2;kuk;Rpn3;Rpn1;H;CG10979;scra;CG9154;EndoG;Vps15;Fibp;kuz;cer;Hsc70-5;Atg16;isopeptidase-T-3;CG2990;Efa6;Sh3beta;Atg13;Hsc70-3;CG1667;CG49…
E(z)	872/1565	4.29E-176	1.36E-175	-0.560248094	226.2271169	l(3)02640;CG42307;egl;Vps39;ATPsynC;SCOT;mRpL2;ATPCL;Plc21C;CG3625;CG32982;Gmd;ras;Atpalpha;Hs6st;RpL35;Rtnl1;raw;Vps24;glo;HP5;CG8097;cdm;scny;CG2543;B4;BI-1;Nsun5;RpL32;SF1;kuk;Rpn5;Mtch;CG9399;scra;Rpn8;Rpn9;Atg17;EndoA;Sh3beta;Sox14;Fbw5;Atg13;CG4935;MCTS1;CG4942;Rap1;CG1671;AGO2;Rel;Ino80;Ppt1;Pak;CG3857;Ada;mip130;CG12935;Chi;Pax;rdx;Ogg1;Sec61beta;CTCF;Smg5;Edem1;CG17385;Srp68;Ptpmeg;pan;C…
lin-52	1017/2244	1.87E-124	5.11E-124	-0.494770183	140.9562162	l(3)02640;ksh;Gr97a;egl;CG42542;CG9175;CG11808;ATPsynE;Myb;tej;Plc21C;mRpL9;CG14079;l(2)09851;Parg;Rme-8;CG10949;Rtnl2;HP4;glu;CG2543;B4;BI-1;Fdx1;Nsun5;Rrp42;CG30338;CG6903;zf30C;CG17574;CanB2;kuk;Rpn1;H;CG10979;scra;CG9154;EndoG;Vps15;kuz;cer;Hsc70-5;Atg16;isopeptidase-T-3;CG2990;Efa6;Atg13;Hsc70-3;CG1667;Mef2;Acf;g;cdc14;D1;Rip11;jagn;CG4942;Cdk12;Vha68-1;Bx;fliI;AGO2;spin;Mks1;gfzf;vls;goe;CG…
jumu	575/962	2.21E-131	6.46E-131	-0.451990257	135.9800627	Mondo;CG42542;SMC1;SMC2;Vps39;chic;pico;rngo;Gmer;Kap-alpha3;ssp2;mRpL3;CG5808;XNP;Cand1;Patr-1;ras;Rtnl1;glo;HP5;bves;icln;Vps26;scny;sofe;CG18661;mRpS31;B4;sesB;RpL37a;Nsun5;Rbp1;bbx;RpL32;CG18789;CG6903;CG3634;CG18787;SF2;SF1;Hph;schlank;Rpn5;velo;Mtch;CG9399;CG10979;CG10859;wmd;Fibp;kuz;CG17360;CG31635;Atg10;CG30423;nudE;Atg13;CG5903;RpL4;Mms19;chif;RpL8;D1;Rip11;CG12909;Snap29;cv;CG1550;z;CG…
z	662/1195	3.19E-129	8.99E-129	-0.441507618	130.6310251	ATPsynbeta;ksh;PGAP3;bocks;SMC5;bai;CG42542;asf1;chic;pico;gkt;Kap-alpha3;Sdc;milt;RanBPM;Akt1;CG5808;eIF6;ATPCL;vir;MESK2;CG3625;bin3;ras;Atpalpha;RpL35;Rtnl1;CG10949;CG42676;scny;sofe;MED7;CG2543;CG15390;RpL32;CG1578;CG3634;Unc-115a;SF2;Rpn6;kuk;Hph;CG3609;velo;lwr;CG8188;CG9034;dgo;Rpn8;Fibp;Atg17;kuz;how;par-6;CG1427;CG1307;CG17129;CG2875;Atg13;CG5903;CG17002;par-1;Hsc70-3;CG1667;CG4813;Atg12…
E2f2	1047/2340	5.95E-124	1.57E-123	-0.379268228	107.61263	l(3)02640;ksh;Gr97a;egl;CG42542;vib;CG11808;gkt;CG14074;tej;CG31898;Plc21C;mRpL9;CG3625;Parg;ras;Rev1;Rtnl2;HP4;CG8097;cdm;CG2543;B4;BI-1;Rrp40;Fdx1;Nsun5;Rrp42;CG1218;CG6903;zf30C;CG17574;CanB2;SF2;kuk;Rpn1;CG8067;CG9154;EndoG;Vps15;Fibp;kuz;cer;Hsc70-4;Hsc70-5;Atg16;CG2990;CG9149;Efa6;CG31635;Atg13;CG4935;Mef2;CG10721;Acf;CG8079;D1;Rip11;Vha68-1;Bx;fliI;AGO2;Rel;CG31886;gfzf;CG31643;CG17597;vls…
hkb	674/1274	1.85E-118	4.72E-118	-0.374586917	101.5463271	CG31650;CG9171;Gr97a;Mondo;bocks;SMC5;egl;CG42542;vib;Cf2;Vps39;asf1;chic;mRpL3;CG15160;milt;RanBPM;Ctr1A;Akt1;MESK2;bin3;ras;MED8;Rtnl1;MED4;bves;CG8097;icln;Sry-alpha;mRpS31;B4;CG42671;RpL37a;Nsun5;Rbp1;CG3638;CG32756;RpL32;CG4729;CG18542;SF1;kuk;Hph;sdt;schlank;velo;Tsp97E;Abi;Fpps;Rpn8;Fibp;Atg17;Hsc70-4;COX8;ND-MNLL;CG9149;ash1;Sh3beta;Atg10;CG17129;Atg13;CG5903;Hsc70-3;hoip;Atg5;CG4813;CG47…
kn	365/508	2.43E-118	6.00E-118	-0.303363173	82.15592492	RpS23;ksh;RpS21;CG42542;l(2)gl;chic;rngo;path;MAN1;mRpL3;RanBPM;Klp31E;eIF5;MESK2;Parg;Rme-8;Actn;CG32196;ras;Atpalpha;raw;pkaap;smt3;bves;CG8097;RpS15;CG4049;CG2543;CG8405;Gbeta13F;CG42671;fray;Z600;rg;Herp;Sik3;CG14621;RpL32;CG17454;CG17574;Rpn6;SmD1;kuk;Hph;larp;twe;Rpn5;velo;Glg1;CG9947;Fibp;Art1;how;Graf;CG8613;CG3165;CG8974;CG16952;Pur-alpha;sm;CG15743;Galphaq;CLIP-190;CG5903;CG4935;CG4813;…
hb	641/1223	7.60E-110	1.77E-109	-0.269737424	67.77326442	CG31650;hng1;CG9171;sbr;Axud1;CG11927;asf1;egr;ATPsynC;Sdc;mRpL4;CG15160;milt;RanBPM;mRpL2;Akt1;XNP;iPLA2-VIA;Plc21C;CG32982;bin3;Rme-8;Mkp3;ras;Hs6st;Rtnl1;mxt;glo;scny;Sry-alpha;mRpS31;Spred;sesB;Nsun5;CG17337;CG3638;CG30338;bbx;CG5937;CG17333;CG5815;KdelR;kuk;sdt;ABCB7;velo;Rad23;CG9399;Tsp97E;CG10979;Rpn8;Fibp;Atg17;kuz;how;Hsc70-4;isopeptidase-T-3;ND-MNLL;CG1427;aay;Sox14;CG30424;CG17129;Atg…
Snr1	251/291	5.80E-114	1.39E-113	-0.14539376	37.90948615	ATPsynbeta;ksh;CG9170;CG11802;Tfb1;exd;cta;mRpL3;rdgBbeta;Slip1;Myb;Cdc27;eIF5;RpL40;CG10395;vir;CG32982;MED1;bin3;Actn;RpL38;sti;Rrp47;Bdbt;Gbeta13F;CG9853;CG17337;l(2)k10201;CG17454;zf30C;myo;D19B;Vps11;D19A;MSBP;d4;Nup107;Graf;Vps2;Hsc70-4;kel;RpS3A;CG8974;CG31998;sl;Atg9;Atg13;CG15739;Fis1;RpL5;CG14647;CG5484;vlc;Rip11;Grip84;Snap24;abs;Cdk12;Bx;IntS3;CG14641;asl;da;CG13551;CG32850;CG10286;SM…
GATAe	422/666	1.52E-107	3.43E-107	-0.124612932	30.64944689	PGAP3;bocks;SMC5;CG42542;Vps39;Kap-alpha3;mRpL3;Ctr1A;ATPCL;MESK2;SREBP;ras;Atpalpha;Rtnl1;Rev1;bves;icln;Vps26;CG18661;mRpS31;CG14184;CG42671;sesB;RpL37a;Nsun5;CG17454;Hsepi;Rpn6;Hph;Mtch;CG9399;CG10979;Fibp;how;Hsc70-4;Ravus;Efa6;meigo;CG31635;nudE;CG5903;CG17002;Mef2;RpL4;RpL8;CG12909;CG4942;Jupiter;abs;AGO2;CG1550;z;CG31523;CG5916;Ppt1;Pak;CG17597;Daxx;CG4825;CG3857;Chc;ScpX;Pgam5;mtRNApol;Og…
zfh1	313/504	3.09E-76	6.11E-76	-0.135955848	23.63819546	RpS20;Aps;bocks;CG4041;egl;CG42542;Oli;l(2)gl;path;ATPsynG;CG7785;milt;RanBPM;okr;mRpL2;Akt1;ssx;Klp31E;eIF5;MESK2;bin3;Parg;Rme-8;Mkp3;Atpalpha;raw;pkaap;RapGAP1;UQCR-6.4;CG8405;Gbeta13F;BI-1;Z600;CG17337;Sik3;CG14621;CG13896;lft;CG6903;CG17574;Unc-115a;CG4968;SmD1;kuk;Hph;larp;CG34228;twe;CG13689;d4;sd;cer;Graf;CG7646;Hsc70-4;CG8974;CG1427;CG16952;Pur-alpha;SH3PX1;Sox14;CLIP-190;par-1;arm;Atet;…
CrebA	6/9/	0.007924962	0.009073507	-0.483800646	2.34050067	Sec13;Sec23;Srp68;Sec61beta;Sar1;zetaCOP
Dref	04/07/	0.060985123	0.067856686	-0.222175079	0.621451543	Gnf1;Ant2;ras;E2f1
srp	1/6/	0.806125544	0.849118906	-0.083477232	0.017990661	Adh
Pc	99/789	1	1	1.656518213	1.33E-11	CG11920;CG7156;jing;agt;l(3)L1231;CG7943;Map205;CG5367;Doa;CG1969;CG11123;CG32982;frj;stc;ras;amon;IKKbeta;dnt;CG14906;RapGAP1;CG42394;CG11191;CG5013;Nup153;RpL32;CG34376;CG31111;Shroom;nkd;14-3-3epsilon;CG10616;GNBP1;GNBP2;Ten-m;CG7369;CG15742;CG33096;cnc;mod(mdg4);so;CG6959;CG10960;Act5C;ci;Cyp6v1;l(3)04053;CG8112;Nmda1;lilli;Bx;Cdc16;CG31523;gfzf;Noa36;nuf;CG13430;GlcAT-P;RasGAP1;ben;sowah;pyx…
Mad	17/109	0.987587052	1	1.360902503	-0.016998533	Bacc;wech;ras;psq;Akap200;CG2321;chic;CG6299;btsz;Akt1;shn;CG13894;CG2006;alphaTub84B;Mical;fax;Hakai
kni	08/56/	0.973635984	1	0.96992603	-0.025914268	Nrt;CG5059;siz;sfl;shn;CG8112;cic;CREG
su(Hw)	352/1617	0.984706758	1	1.689901351	-0.026043729	RpS21;CG14997;Aps;Gr97a;CG7430;ssh;kcc;CG4042;egl;Epac;CG9175;l(2)gl;Aldh;egr;path;Iris;sut4;vari;CG3860;Hnf4;Klp31E;CG11486;ATPCL;ctp;Plc21C;Atpalpha;Rtnl1;Rev1;Ntmt;Ank2;CG42553;Cnx99A;Ppox;CG1695;CG13894;CG10383;Sik3;CG5937;CG14621;RpL32;CG10265;CG17574;Hakai;Hs3st-A;CG15628;CG16717;sdt;CG31075;Tsp97E;Art8;SNF4Agamma;Dyb;dgo;sea;Vps2;CG8613;CG11263;CG15863;Pur-alpha;rdgA;CG30423;sm;Sox14;SP235…
grh	1/6/	0.806125544	0.849118906	0.635624827	-0.136987185	Ddc
so	2/5/	0.344413558	0.377898209	0.507827796	-0.541299813	ey;so
shn	25/96	0.349691273	0.378433022	0.846195561	-0.889101561	wech;CycT;sick;how;egr;Nrt;RhoGAP71E;btsz;AP-2alpha;CG34383;GalT1;sm;tkv;nonC;siz;CG8112;ebi;sll;CG7656;shn;CG13894;insv;pbl;cic;CG14561
gsb-n	356/618	3.86E-74	7.44E-74	0.005347209	-0.903892905	CG11127;CG9171;RpS23;CG32066;aos;CG33713;PTP-ER;unc-13;pelo;Vps39;CG6218;chic;CG5003;CG15601;alphaTub84B;RpII215;CG11486;CG5009;mRpL9;CG9062;bin3;RpS11;GalNAc-T1;Atpalpha;Rb97D;Hs6st;sut1;raw;CG42553;smt3;pyd3;CG9186;cdm;RpS15;CG3077;kdn;sesB;stv;fray;CG13893;CG3638;Hers;CG15628;Hph;CG34228;D19A;CG8067;Pi3K92E;SNF4Agamma;Rpn8;Art3;how;Hsc70-4;Ten-m;CG4497;by;aay;CG31635;CG11141;sm;Sox14;Pbgs;DUBA…
en	40/120	0.0122025	0.013771393	0.68558023	-3.020744935	bon;GlcAT-P;CG13204;CG33713;Ptp61F;Pax;ssh;Hex-A;Pi3K92E;prtp;l(3)neo38;Gdi;SLIRP1;mbf1;Atg16;CG13085;Dhc64C;mal;Madm;Sox14;Nmnat;CG5009;ptc;CG11781;CG11710;Act5C;CG10802;Hr96;ci;Sym;Gbs-70E;Hcf;CG10804;CG8230;CG9186;lilli;CG3077;aph-1;NTPase;CG4662
ttk	282/476	2.84E-62	4.98E-62	0.022289188	-3.158775817	Rrp6;sbr;Tfb5;CG12698;CSN3;Hsp68;ksr;l(3)72Dn;SMC1;SMC2;ms(3)76Cc;CG5245;CG4036;Myb;Klp31E;mgr;XNP;CG12333;CG4957;Rme-8;Tom20;Actn;CG17219;Rtnl1;pkaap;CG5380;HP4;icln;UQCR-6.4;glu;CG4287;CG15390;CG10383;CG14621;CG13775;CG11590;lft;CG17333;Hph;CG3609;velo;Vps11;CG10859;SNF4Agamma;twr;CG9941;Pur-alpha;CG1307;Atg10;Galphaq;arm;CG14650;CG12106;Rpt3R;flr;Cenp-C;Ext2;pps;CG5116;CG5355;CG9953;CG6321;Rel…
ftz	49/145	0.0044876	0.005291349	0.656249697	-3.547972859	wech;Cpr;hyx;rdx;ben;sowah;CG10914;sick;tun;CG9175;mor;Nrt;Sep4;pigs;CG4678;lolal;CG6299;mRpS18B;mib1;CG12007;Thiolase;CG6073;rno;CG7997;kdn;CG8204;mRpL11;cmet;shn;RpS4;pbl;cana;larp;CG33977;nudC;CG33170;CG13001;CG33695;CG14408;ZAP3;mri;siz;CG8112;CG2321;CG9436;CycD;HtrA2;CG2006;CG18600
tll	45/132	0.005234355	0.006081089	0.757401274	-3.978259055	kuk;CG10435;wech;CG13689;CycT;rdx;ago;jing;l(3)neo38;Yippee;CREG;psq;Akap200;asf1;CG1662;egr;Nrt;CG1142;RanBPM;btsz;l(3)76BDm;jar;Sox14;RpS19a;CG1943;Bacc;CG34117;Rtnl1;chn;CG8112;pnut;mute;spi;asrij;Rok;Pbp95;numb;dally;shn;pbl;Taf4;cic;CG14561;CtBP;Gp150
bap	40/95	6.77E-05	8.11E-05	0.665854877	-6.392232335	kuk;Drat;velo;Pax;gish;ckn;CG42542;Epac;pico;CG6752;EcR;Tl;alc;cav;UbcE2H;l(2)k01209;CG6813;twin;cnk;jvl;bin3;msb1l;Rfx;ci;pnut;pyd3;brat;spi;Pdp1;CG8549;CG8788;ewg;Pgk;shn;tacc;Top1;CG18764;Alh;CG30015;CG2865
NELF-B	487/885	2.72E-92	5.66E-92	0.033524855	-7.068248061	l(3)02640;Axud1;egl;CG42542;asf1;path;trio;Sdc;ssp2;Hnf4;Myb;Akt1;p38b;CG3625;CG32982;bin3;SREBP;Mkp3;ras;Atpalpha;Hs6st;sut1;raw;glo;B4;Gp210;CG17337;CG18549;CG3638;CG5815;Unc-115a;be;CG9399;sea;CG3961;Atg17;kuz;how;Hsc70-4;Hsc70-5;Efa6;by;CG1427;CG31635;CG2519;CG31510;CG17002;Atet;CG3967;hoip;MCTS1;Mef2;CG10960;bdg;Sesn;Rip11;Snap24;cu;Jupiter;CG4820;glec;Vha68-2;spin;Rel;sfl;Grasp65;CG2767;CG1…
Stat92E	49/80	1.19E-12	1.54E-12	0.305670506	-8.393444464	CG12811;CG12016;gammaTub23C;Ptp61F;Rrp1;His2Av;CG15084;Scgalpha;lin;chic;MetRS;CG7668;wol;CG11284;CG4911;Mnn1;CG31021;Ubqn;PIG-C;spi;numb;Pgi;shn;Sirt1;SF1;Chrac-16;S6KL;Pi3K92E;dome;ball;nos;CG6115;l(3)07882;Mbs;Socs36E;msb1l;mri;CG11779;DnaJ-H;Nhe3;CG42456;CG2246;CG4942;CG6961;CG10082;Hrb27C;fliI;tty;Stat92E
Dll	43/74	3.15E-10	3.95E-10	0.49367779	-10.80031628	CG12379;RpL28;Pax;CG43658;Hex-A;CG9596;RyR;l(3)neo38;Gapdh2;capt;ArfGAP3;Nrx-IV;how;CG14074;CG2059;Ten-m;CG13085;by;CG17328;l(2)k01209;heix;Tango14;Fer2LCH;Sap130;CG32452;jvl;Atg1;crol;Fer1HCH;Ent2;neur;numb;CG42671;sesB;mlt;metro;cwo;bun;Amun;Exn;tacc;cic;CG1677
mod(mdg4)	1069/2535	6.74E-106	1.48E-105	0.044814221	-10.85248649	CG9171;Rrp4;CG42307;Gr97a;bocks;egl;CG9175;pico;ATPsynC;ATPsynE;vih;ATPCL;CG4957;Plc21C;CG32982;l(2)09851;Rme-8;Mkp3;ras;Atpalpha;Hs6st;Rtnl1;raw;glo;HP5;CG9186;scny;Ppox;B4;Tep3;BI-1;Rrp40;CG18428;CG3638;Fdx2;RpL32;CG6903;SF2;SF1;kuk;Mtch;CG9399;scra;Xpd;Rpn8;Glg1;MSBP;kuz;EndoB;Hsc70-5;Atg16;Efa6;CG1427;CG2519;CG4935;g;cdc14;Acn;jagn;CG4942;Adi1;Vha68-1;Vha68-2;AGO2;spin;Rel;z;GATAd;Ppt1;Pak;CG…
Kr	1032/2419	1.52E-105	3.24E-105	0.066754255	-16.11142524	l(3)02640;ATPsynbeta;CG42307;bocks;Mal-B2;CG42542;Cf2;pico;egr;ATPsynC;gkt;mRpL4;CG15160;RpL40;CG3625;CG32982;RpL38;Mkp3;ras;Rtnl1;Rtnl2;Vps24;Vps26;CG18661;Sry-alpha;CG1695;B4;sesB;CG2540;CG6907;CG3638;RpL32;CG4729;zf30C;CG5815;CG3634;PAPLA1;kuk;CG9391;schlank;myo;Rpn3;Rad23;Rpn1;CG9399;D19A;scra;CG9154;Vps15;Rpn8;Glg1;Rpn9;Atg17;kuz;Hsc70-4;isopeptidase-T-3;Efa6;CG1427;aay;CG31635;Sox14;CG17129…
Nelf-E	343/611	1.79E-67	3.36E-67	0.105161863	-16.16270636	l(3)02640;RpS23;CG32066;CG11247;CG11367;Aps;bocks;Nedd4;Axud1;Aldh;chic;trio;Sdc;Map205;ssp2;jar;alphaTub84B;CG11486;ctp;p38b;CG3625;CG32982;bin3;SREBP;Cerk;ras;Atpalpha;Hs6st;CG8531;sut1;B4;Tep3;fray;CG13893;scrib;CG18549;CG3638;CG5815;Unc-115a;CG31075;nkd;14-3-3epsilon;poe;CG9399;Txl;SNF4Agamma;Hsp83;Dyb;Rpn9;kuz;Art1;how;CG9945;Hsc70-4;Hsc70-5;ken;by;CG1427;Pur-alpha;CG31635;CG31510;CG17002;At…
tin	153/381	1.00E-12	1.32E-12	0.646115765	-17.85235487	CG11247;ckn;jing;egl;sick;Epac;skd;Oda;CG42389;exd;chic;mor;l(3)L1231;pico;Nrt;CG5522;lolal;Sur-8;Src64B;RanBPM;RhoGEF2;Akt1;eIF5;CG11486;Gmd;CG11873;His3.3B;CG8498;pnut;pkaap;CG17180;Hr39;sll;rg;CG10383;CG3638;Piezo;kuk;Drat;CG34348;nkd;CG10338;dos;D19A;Ten-m;pgant5;ND-MNLL;EcR;Ire1;CG15863;mam;Mbs;Mef2;klar;Socs36E;cact;Fer1HCH;ci;CG44838;CG7386;Gbs-70E;chif;Gprk2;mrt;mbc;Ext2;Jupiter;cv;Uba1;r…
gt	150/384	2.01E-11	2.57E-11	0.868264056	-21.38414408	l(3)02640;Tomosyn;Axud1;ago;jing;sick;Nrt;ATPsynC;CG5522;fra;lost;milt;btsz;CG12054;CG2017;fax;CG13384;CG17068;sky;CG11357;bin3;pds5;lobo;Usp2;pnut;mute;fry;PIG-C;Sry-alpha;elav;kdn;sesB;Z600;CG3638;PMCA;kuk;CG16717;Rad23;CycT;ATPsyngamma;CG43736;yata;CREG;CG5191;Hsc70-4;CG9427;kel;smo;ND-MNLL;CG5189;CG2199;CG31635;PNUTS;CG5903;su(sable);CG34117;Act5C;cnn;CG12863;Fer1HCH;RpS30;CG44838;CG8112;blw;…
slp1	367/685	5.56E-65	1.02E-64	0.15398291	-22.78217471	ATPsynbeta;CG32066;Ugt;CG42308;PGAP3;CG14757;CSN4;egl;SMC3;Ndfip;CG3071;CG9727;asf1;Cbp20;egr;pita;CG5245;CG3065;vari;RanBPM;Arpc3A;mRpL2;CG32625;eIF6;CG10274;CG12325;bin3;CG10147;metl;Galt;Srp54k;RpL35;ZnT77C;RapGAP1;CG42676;sofe;RpS15;CG2543;CG5498;Rtc1;CG34250;CG13894;CG3638;bbx;zf30C;CG34376;KdelR;Hsepi;CG10973;kuk;larp;Tim10;nkd;Nle;CG8188;SNF4Agamma;Art7;Dyb;Bug22;Atg17;kuz;par-6;ND-MNLL;CG…
bcd	150/408	3.10E-09	3.77E-09	1.195713082	-23.42438964	jigr1;DIP2;ago;jing;sick;Yippee;tum;chic;egr;Nrt;lolal;mRpL4;Eogt;milt;RhoGEF2;CG16896;alphaTub84B;fax;CG13384;CG17068;ctp;CG11753;pds5;lobo;ras;Atpalpha;Hs6st;Rtnl1;CASK;mute;Sry-alpha;elav;kdn;Z600;CG4440;CG13894;CG8929;CG5938;CG4603;Rpn6;kuk;CG10576;CG13689;nito;Rad23;CycT;Rpn1;Txl;CG10979;SNF4Agamma;dome;CREG;CG1662;smo;ND-MNLL;Lhr;Dhod;CG30423;CG2915;CG2911;CG34117;CG12863;upSET;RpS30;Nprl3;…
EcR	154/325	1.40E-20	1.90E-20	0.514381372	-23.51638562	CG10038;CG32100;CG12974;CG14997;CG4041;jing;Fur1;CG14073;ATPsynC;Hnf4;Doa;Akt1;CG3902;mRpL9;CG10425;CG8498;raw;SdhC;scny;Hr39;fray;Prosbeta1;Rrp42;CG3638;CG6903;CG5815;CG11077;PAPLA1;Mhcl;CG32441;MESR6;rept;CG13601;E23;ATPsyngamma;CG6287;Stam;SNF4Agamma;vsg;yata;Ptpmeg2;RnrL;Snapin;Hsc70-4;CG3165;CG9667;EcR;CG3209;nudE;veli;DUBAI;CG3967;CG1943;CG10960;RnpS1;muskelin;Lsd-2;CG11899;CG9960;Tctp;Trax…
chinmo	682/2341	3.91E-10	4.82E-10	1.126906596	-24.41245899	hng1;hng3;Tes;Rrp4;CG11802;CG11927;CG10958;ksr;RhoGAP100F;CG9175;vib;CG11808;CG14073;Iris;Gmer;mRpL2;CG31898;CG17108;CG5805;eIF6;vir;mRpL9;GCC88;CG9062;Atg2;Pi3K59F;Unc-115b;l(2)09851;Rtnl1;Vti1a;Br140;CG8097;CG42676;scny;sofe;Ppox;Sry-alpha;CG1695;CG1575;Rrp42;CG31548;CG1218;CG6907;CG5937;CG4603;Topors;Hers;CG31542;Rpn7;Gs1l;mei-41;Rpn1;hop;CG43736;Nnp-1;CG10738;CG10859;EndoG;Hsc70-4;meigo;by;CG…
Mef2	785/1751	1.68E-90	3.40E-90	0.12623423	-26.09462124	ksh;hng3;bocks;CG42542;Vps36;CG9175;Cf2;pico;vih;CG15160;mRpL2;p38b;CG32982;Mkp3;ras;Atpalpha;Hs6st;Rtnl1;CG10949;raw;scny;sesB;Rrp40;CG15390;Rrp42;CG3638;SF2;kuk;CG3609;CG9399;D19A;CG9393;Rpn9;Atg17;kuz;Hsc70-4;isopeptidase-T-3;Sh3beta;CG1427;CG31635;Sox14;CG17129;Atg13;Mef2;CG10721;CG10960;Acf;cdc14;Nprl3;Mms19;vlc;Cdk12;fliI;AGO2;Rel;z;GATAd;CG4949;Pak;vls;CG3857;Ada;CG33635;CG12935;Pax;rdx;pa…
cnc	260/451	3.45E-54	5.80E-54	0.257284263	-31.6718815	l(3)02640;RpS23;RpS21;RpS20;CG17904;bocks;RhoGAP93B;Gmer;pita;l(2)37Bb;mRpL3;vari;CG4036;okr;btsz;alphaTub84B;CG11486;MESK2;CG33722;His3.3B;MED8;sut1;Mtr3;dgt3;scny;RpS15;B4;BI-1;kdn;fray;Rrp42;CG1218;CG3638;RpL32;Rpn6;kuk;Rpn7;CG34348;Rpn5;Rpn3;Rpn1;Txl;CG10979;SNF4Agamma;dgo;Rpn8;Rpn9;Art3;Fibp;kuz;Graf;CG8613;isopeptidase-T-3;CtsB1;CG1427;CG14411;Atg10;sm;so;CG14408;CG12106;Usp12-46;CG44838;As…
eve	185/401	8.52E-23	1.20E-22	0.636235994	-32.33140956	CG11127;CG32066;Zir;CG42307;Surf6;CG7156;sick;CG42389;CG6182;gcl;egr;CG7029;CG7943;lolal;CG5367;Gfat2;XNP;CG3107;CG8490;Patr-1;RpS11;Rab35;rumi;dgt6;CG7044;CG14906;asrij;fbl;CG8526;Hr39;CG3995;Pgi;elav;wdb;Z600;CG11076;scrib;Sirt2;RpS4;CG14621;CG17977;RpL32;CG13097;CG1578;CG13890;IscU;PIG-U;Muted;kuk;CG9391;CG17806;Pka-C1;larp;ric8a;Pka-C3;Arl5;Glo1;14-3-3epsilon;CG7650;lok;MRP;CG10979;Rpn8;CG424…
prd	360/919	4.78E-26	6.86E-26	0.563761659	-32.86939318	CG33158;l(3)02640;hng1;CG9171;Tes;CG42308;Mondo;bocks;qkr54B;CG4042;Ndfip;vib;chic;pico;Pnn;pita;ATPsynG;CG4278;milt;Arpc3A;btsz;Akt1;jar;alphaTub84B;CG11486;CG11123;CG32982;Gmd;bin3;ras;Rb97D;Rtnl1;sut1;pkaap;Br140;RapGAP1;Lap1;kdn;fray;CG9853;CG3638;CG34133;zf30C;CG34376;SF2;CG15628;CG16717;Hph;CG34228;ABCB7;velo;nkd;Fpps;Rpn9;sd;Vps2;CG5104;Ten-m;Atg16;ND-MNLL;CtsB1;Sh3beta;CG1427;CG15863;CG31…
gro	368/1074	2.45E-15	3.28E-15	0.997286289	-33.55144522	Acsl;Mal-B2;CG10958;Epac;Cf2;RpS25;chic;egr;ATPsynC;CG5003;Hnf4;okr;btsz;mgr;XNP;eIF6;alphaTub84B;CG15168;CG9849;CG11357;Atg1;CG10147;l(2)09851;metl;ras;Wdr82;Vps20;Srp54k;MED8;Rtnl1;CG10949;CG8892;NiPp1;Ank2;Br140;asrij;Sry-alpha;CG8526;CG42671;Tep3;stv;fray;bbx;CG34133;SF1;sdt;Rpn1;CG10738;SNF4Agamma;Rpn9;SmD2;CG3961;Art1;Nup107;Ten-m;Grip71;Rpb11;CG8974;CG9149;aay;CG16833;Atg13;so;CG3964;Atg6;…
inv	375/957	3.82E-27	5.59E-27	0.578177231	-35.17032504	CG31650;Rrp6;RpS23;CG14997;CG17904;Yippee;Cf2;CG8516;pico;ATPsynC;ms(3)76Cc;trio;CG7546;ATPsynE;Pex23;ssp2;Slip1;milt;btsz;CG17108;CG15601;Pdxk;His3.3B;Rtnl1;mute;smt3;FLASH;Sytbeta;CG8526;U3-55K;kdn;Rbp1;CG13894;Herp;l(2)k10201;CG5938;CG34376;SF1;CG17806;twe;CG32163;Gs1l;Rpn1;CG8188;CG8067;Rpn8;CG1662;par-6;Grip71;CG8611;CtsB1;CG10050;l(2)05714;sn;par-1;arm;Atet;CG4935;CG3967;Galphao;Atg5;CG4813…
sxc	235/553	1.35E-22	1.87E-22	0.733112964	-36.91820802	CG31650;Tfb5;RpS21;CG6583;egl;Vps36;RpS27;Cbp20;Pnn;ATPsynC;CG7789;Pex23;CG5001;Hnf4;okr;Mys45A;CG34242;Pdxk;Hs6st;Rtnl1;CG8097;Rrp40;RpL32;KdelR;CG12321;CG10973;Rpn7;myo;twe;mei-41;14-3-3epsilon;Rad23;Sodh-2;CG9034;SNF4Agamma;Vps15;sd;Vps2;CG7646;Hsc70-4;Atg9;mod(mdg4);RhoGAP15B;CLIP-190;CG4935;RpL4;Etf-QO;ci;CG9288;IntS6;Phax;Ptip;Jupiter;CG6321;Hrb27C;Bx;Mks1;gfzf;CG11964;CG33995;AnxB9;CG5292;…
bab1	605/1380	4.41E-64	7.92E-64	0.305412984	-44.55414798	CG9171;Rrp6;hng3;Axud1;Vps39;chic;pico;ATPsynC;ssp2;Hnf4;CG15160;Akt1;CG3744;iPLA2-VIA;SREBP;l(2)09851;Atpalpha;Rtnl1;raw;Br140;HP5;sofe;B4;mRpS30;sesB;RpL37a;CG3638;CG30338;CG4729;CG4603;CG6903;Hers;zf30C;Unc-115a;CG18542;SF1;Paf-AHalpha;kuk;Hph;Rpn7;sdt;hop;CG9399;CG8188;Hsc70-4;par-6;COX8;nudC;CG2990;ash1;by;CG31635;nudE;CG31510;par-1;Atet;MCTS1;CG10960;Usp12-46;CG10602;cdc14;Sesn;CG9044;Acn;R…
run	346/672	1.03E-55	1.77E-55	0.366318385	-46.37962093	CG9170;CG11247;RpS21;CG4042;CG42542;cal1;RpS26;chic;HERC2;ssp2;vari;RanBPM;btsz;mRpL2;jar;CG11486;CG10274;CG11122;Atg1;Rme-8;metl;Actn;CG17219;ras;Rtnl1;sut1;sti;HP5;Vps26;CG4049;CG18661;UQCR-6.4;mRpS31;B4;CG5013;CG13894;Herp;CG14621;zf30C;CG34376;Unc-115a;CG4968;SF1;Hph;larp;CG12237;CG32163;Rpn1;CG43736;D19B;D19A;CG3295;Vps2;isopeptidase-T-3;ND-MNLL;CG2199;CG4497;CG15742;sm;Sox14;nudE;sn;DUBAI;G…
brm	147/220	1.04E-41	1.58E-41	0.557510002	-52.609046	CG34126;gammaTub23C;Rrp1;ckn;ago;deltaCOP;Brms1;CG8360;CG3587;CG6218;CG7029;RhoGEF2;l(2)k01209;CG12333;CG13018;bin3;CR42254;VhaM9.7-c;CG8892;Lon;Br140;CG42553;CG9065;CG8372;scny;Pgk;NTPase;CG13894;CG13016;CG17574;CG12321;alphaCOP;SF1;CG15628;Drat;rept;Rpn5;lok;CG8067;CG11309;CG42365;sea;CG3961;CG42240;tws;CG1785;CG3165;CG7369;CG7006;CG6951;EcR;ear;HPS1;l(3)04053;BEAF-32;lilli;CG2004;CG5599;CG6565…
Sfmbt	326/631	6.51E-53	1.07E-52	0.442018344	-53.11476159	aos;Dh44;kcc;CG4042;chic;ATPsynC;CG8878;milt;RanBPM;mRpL2;CG15601;CG9849;MED1;stc;metl;Actn;Galt;Cerk;His3.3B;Atpalpha;Rca1;Rtnl1;sti;pkaap;Br140;glo;bves;kdn;Nsun5;CG13531;Herp;Sik3;SF2;kuk;Hph;Aac11;14-3-3epsilon;Pi3K92E;SNF4Agamma;Rpn8;tws;cer;Ravus;nudC;Sh3beta;CG11263;CG1427;CG15863;rdgB;PNUTS;mod(mdg4);so;par-1;Hsc70-3;Atg5;B52;CG10055;Mef2;CG9281;RpS30;ci;CG44838;Asx;Men-b;CG3061;TfIIEalph…
CtBP	583/1410	3.38E-51	5.34E-51	0.492572546	-57.24411961	l(3)02640;CG9171;ksh;CG33713;l(3)72Dn;Cf2;CG11808;SMC2;CG17221;CG14074;trio;Mtap;CG15160;iPLA2-VIA;MESK2;bin3;SREBP;Parg;CG17219;Vps20;CG42553;CG42676;pont;mRpS31;CG42671;Rbp1;CG17337;CG1218;CG4603;CG18542;SF2;myo;Rpn5;velo;hop;Abi;CG10979;dgo;CG9393;Rpn9;wmd;Hsc70-4;CG1785;Hsc70-5;CG17360;CG1427;CG1307;CG5903;Atg6;Atet;CG9281;CG10721;RpL5;bdg;Acn;Not10;RpL10Ab;CG8195;jagn;CG17230;CG1674;CG4820;C…
bin	308/619	1.43E-45	2.21E-45	0.622780834	-64.3090615	ATPsynbeta;Sec6;PGAP3;CG14757;SMC3;Epac;Ndfip;l(2)gl;Mtap;mRpL3;milt;RanBPM;mRpL2;qm;CG11486;CG5009;CG3625;CG12325;bin3;SREBP;Cerk;Mkp3;Pde11;RpL35;raw;pkaap;CG9065;CG42676;CG2543;fray;rg;CG3638;Sik3;bbx;CG34376;CG17574;Hsepi;CG10973;kuk;SNF4Agamma;Bug22;sea;Atg17;kuz;sd;Graf;Hsc70-4;CG7523;Pur-alpha;lgs;sm;Sox14;CG11267;Atg7;CG17002;arm;CG3967;CG9948;sima;ci;CG44838;BEAF-32;IntS6;CG17230;p;CG167…
sna	512/1314	2.33E-36	3.47E-36	0.869050124	-71.30275549	hng3;CG42307;bocks;Axud1;egl;Yippee;SMC3;Vps36;CG5800;egr;gkt;SCOT;ATPsynE;vir;mRpL9;CG9062;SREBP;Mkp3;ras;ranshi;Rtnl1;Vps24;scny;Sry-alpha;CG42671;Herp;Hers;CG3634;CG31542;kuk;sdt;lwr;Rad23;CG43736;CG9154;Fpps;Atg17;CG1662;CG1785;ND-MNLL;CG17360;CG9149;meigo;CG3964;CG1667;Atg5;Ntf-2;Usp12-46;ci;CG44838;Smurf;Acer;p;Bx;Rap1;CG31523;Ppt1;CG4825;CG3857;RhoGAP16F;CG1316;Chc;CG11601;Chi;rdx;Ogg1;ben…
ph-p	506/1158	1.16E-52	1.87E-52	0.628324018	-75.13758835	l(3)02640;CG9171;bocks;Axud1;CG42304;CG11927;bai;CG42542;SMC2;Vps39;chic;ATPsynC;Kap-alpha3;SCOT;ATPsynE;sut4;Hnf4;milt;XNP;CG3744;Plc21C;CG17219;Rb97D;RpL35;Rtnl1;mxt;scny;MED7;B4;sesB;Nsun5;CG18549;Herp;RpL32;TH1;CG13097;zf30C;CG5815;Unc-115a;SF2;SF1;CG10973;kuk;Hph;Rpn7;Rpn5;mei-41;H;CG9399;CG9393;Atg17;kuz;how;by;CG3964;CG5903;CG17002;Atet;CG4813;Atg12;Mef2;Usp12-46;ci;Mms19;Pp2A-29B;jagn;CG4…
